# Influence of local landscape and time of year on bat-road collision risks

**DOI:** 10.1101/2020.07.15.204115

**Authors:** Charlotte Roemer, Aurélie Coulon, Thierry Disca, Yves Bas

**Author notes:** **Cite as:** Roemer C, Coulon A, Disca T, Bas Y (2020) Influence of local landscape and time of year on bat-road collision risks. bioRxiv, 2020.07.15.204115, version 3 peer-revied and recommended by Peer Community in Ecology. https://doi.org/10.1101/2020.07.15.204115. This article has been peer-reviewed and recommended by Peer Community in Ecology https://doi.org/10.24072/pci.ecology.100067.

## Abstract

Roads impact bat populations through habitat loss and collisions. High quality habitats particularly increase bat mortalities on roads, yet many questions remain concerning how local landscape features may influence bat behaviour and lead to high collision risks (e.g. influence of distance to trees, or of vegetation density). When comparing the potential danger of different road sections, the most popular method today is the use of simple bat detectors to assess the local densities of current populations at road sites. Yet, it is not known to which extent bat behaviour influences collisions (i.e. bats flying at vehicle height or on the side or above, co-occurrence of bats and vehicles). Behaviour is very rarely taken into account in practice, and this might lead to hazardous site selections for mitigation. Our goals were thus (i) to estimate how local landscape characteristics affect each of the conditional events leading to collisions (i.e. bat presence, flight in the zone at collision risk and bat-vehicle co-occurrence), and (ii) to determine which of the conditional events most contributed to collisions risks.

In this study, we recorded bat activity and characterised flight behaviour with three variables: position at collision risk, bat-vehicle co-occurrence, and flight path orientation, using acoustic flight path tracking at 66 study sites in the Mediterranean region for two to five full nights. We modelled the effect of the local landscape, i.e. in a radius of 30 m around the road (vegetation height, distance, density and orientation), road features (road width, traffic volume) and the time of year on eleven species or species groups. We built models for each conditional probability of the road collision risk (i.e. species density, presence in the zone at risk, bat-vehicle co-occurrence) and multiplied their estimates to calculate the overall collision risk.

Our results show that the local landscape had different effects on bat density and presence in the zone at collision risk. Increasing distance to trees and decreasing tree height were associated with a decrease in bat density at roads. Forests were the local landscapes where bats flew more often in the zone at collision risk. The overall collision risk was higher either in forests or at tree rows perpendicular to the road depending on species. Contrary to common preconceptions, mid-range echolocators seemed to be generally more at risk of collision than short-range or long-range echolocators. In addition, collision risk was greatest in summer or autumn for most species. Finally, bats mainly followed the road axis regardless of the type of landscape.

Our results contribute to a better understanding of bat movements in different local environments at the scale where they directly sense their surroundings with echolocation calls. Disentangling bat density from flight behaviour allowed us to better understand the temporal and spatial contributors of roadkills, and to provide guidance for road impact assessment studies.
