## Supplementary Table 1 for "Influence of local landscape and time of year on bat-road collision risks"

id	Road_name	Landscape	Essence	Tree height (m)	Distance to tree foliage (m)	Road width (m)	Number of vehicles per night	Date 1	Date 2	X	Y	Flight path tracking
1	D613	Double parallel tree row	Plane	18	-3.65	7.3	1665.5	25/07/2016	NA	3.75	43.53	yes
2	D32	Double parallel tree row	Mulberry	4.5	2	5.8	439.5	07/07/2016	NA	3.66	43.73	yes
4	D27	Forest edge	Oak	5	3	5.75	486	15/08/2016	NA	4.06	43.94	yes
5	D27	Perpendicular tree row	Riparian	13	2	5.7	492.5	16/08/2016	26/08/2017	4.04	43.92	yes
6	D21	Simple parallel tree row	Plane	17	-2.9	5.8	696	09/08/2016	NA	3.96	43.77	yes
7	D611	Forest edge	Other	3	3.5	5.5	284	02/08/2016	NA	2.8	43.08	yes
8	D17E3	Forest edge	Pine	4	5	6.1	437.5	11/08/2016	11/07/2017	3.84	43.74	yes
9	D105	Perpendicular tree row	Riparian	10	-1.9	3.8	382.5	23/08/2016	NA	4.05	43.71	yes
10	D106	Forest	Oak	11	-0.5	4.9	NA	28/09/2016	NA	4.02	43.69	no
11	D118	Forest	Oak	7	3.5	6.3	888.5	12/08/2016	NA	2.28	43.35	yes
12	D1	Forest edge	Pine	10	13.4	6.26	978.5	28/09/2016	NA	3.89	43.78	yes
13	D201	Perpendicular tree row	Riparian	15	-2	5.5	627	12/08/2016	NA	2.39	43.25	yes
14	D54	Double parallel tree row	Plane	10	-2.35	4.7	212	06/06/2016	NA	4.04	43.69	yes
15	D610	No vegetation	NA	NA	NA	6.35	2337	17/10/2016	NA	4.05	43.74	yes
16	D13	Forest edge	Oak	8.6	3.8	6	689.3333333	01/06/2016	NA	3.41	43.46	yes
17	D13	Forest edge	Oak	8	-2	6	828.6666667	04/05/2016	NA	3.4	43.47	yes
18	D6	Perpendicular tree row	Riparian	9	4.5	7.4	975.5	29/08/2016	26/08/2017	4.33	44.13	yes
19	D13	Simple parallel tree row	Plane	11	-3	6	767.5	26/07/2016	NA	3.37	43.48	yes
20	D13	Simple parallel tree row	Plane	9	-3	6	636.5	05/05/2016	03/07/2017	3.35	43.49	yes
27	D98	Forest	Oak	13	2.5	7.2	1086	23/06/2016	NA	7.03	43.61	yes
28	D908	Perpendicular tree row	Riparian	12	-3	6	537	24/05/2016	NA	3.48	43.65	yes
29	D11/D5	Simple parallel tree row	Plane	13	-3.25	6.5	1035	27/06/2016	NA	3.1	43.33	yes
30	D11/D5	Double parallel tree row	Plane	21	-3.75	7.5	1174	07/10/2016	NA	3.03	43.32	yes
31	D30	Perpendicular tree row	Riparian	9	4	5.7	184	25/05/2016	NA	3.26	43.48	yes
33	D11/D5	Double parallel tree row	Plane	13	-3.55	7.1	3221	30/06/2016	26/09/2017	3	43.32	yes
35	D11/D5	Double parallel tree row	Plane	13	-3.45	6.9	731.5	27/06/2016	NA	2.94	43.31	yes
37	D136	Perpendicular tree row	Riparian	9	-1	5.5	202	02/06/2016	NA	3.27	43.42	yes
38	D11/D5	No vegetation	NA	NA	NA	6.9	1329.5	28/06/2016	20/09/2017	2.85	43.29	yes
44	D986	Forest	Oak	8	3	6.7	1506	26/05/2016	21/08/2017	3.79	43.73	yes
46	D986	Forest	Oak	6	0	7	1539.5	08/08/2016	11/07/2017	3.76	43.75	yes
49	D6572	No vegetation	NA	NA	NA	6.24	1436	27/08/2016	17/07/2017	4.28	43.68	yes
50	D6572	Perpendicular tree row	Riparian	4.5	2	6.4	736.5	07/06/2016	NA	4.28	43.67	yes
55	D6572	No vegetation	NA	NA	NA	7.7	467	07/06/2016	NA	4.3	43.65	no
66	D999	Forest edge	Oak	12	0	6.7	1645	17/10/2016	NA	4.07	43.88	yes
75	N7	Simple parallel tree row	Other	5	5	7.2	2163.666667	05/08/2016	NA	5.36	43.59	yes
76	D613/D3	Perpendicular tree row	Riparian	7	3	6	1051.666667	07/10/2016	NA	2.9	43.14	yes
78	D613/D3	Double parallel tree row	Plane	12.5	-3.075	6.15	718.5	29/07/2016	NA	2.71	43.09	yes
85	D558	Forest	Oak	9	-3.25	6.5	601.5	22/06/2016	NA	6.38	43.36	yes
86	D32	Double parallel tree row	Celtis	5	1.7	6.1	964	05/07/2016	NA	3.57	43.67	yes
87	D22	No vegetation	NA	NA	NA	6.2	393	18/05/2016	NA	4.14	43.83	yes
88	D558	No vegetation	NA	NA	NA	5.5	588	21/06/2016	NA	6.43	43.34	yes
89	D22	Forest	Oak	6.7	2	4.9	359.5	18/05/2016	NA	4.11	43.81	yes
92	D22	Perpendicular tree row	Riparian	6.5	7	5.2	534.8	20/05/2016	NA	4.2	43.89	yes
93	D22	Simple parallel tree row	Plane	12	-3.15	6.3	678	15/08/2016	NA	4.24	44.07	yes
94	D22	Forest edge	Oak	11	4	5.4	599.5	16/08/2016	NA	4.28	43.93	yes
96	D986	Forest	Oak	6	2	6.65	2409	03/10/2016	NA	3.75	43.76	yes
97	D558	Forest	Oak	8	-1.5	5.5	879	21/06/2016	NA	6.43	43.33	yes
99	D1	Forest edge	Oak	14	-2	6	792	17/06/2016	NA	5.87	43.39	yes
100	D1	Forest	Oak	8	0	6.2	854.3333333	17/06/2016	NA	5.81	43.39	yes
104	D5	Simple parallel tree row	Pine	5	0	7.1	2441.5	25/07/2016	NA	3.77	43.58	yes
105	D982	Simple parallel tree row	Plane	14	-2.7	5.4	805	18/08/2016	NA	4.27	43.98	yes
106	D6110	No vegetation	NA	NA	NA	6.2	706	04/07/2016	NA	4.1	43.98	yes
107	D6110	Forest edge	Pine	5	4.6	5.8	513	04/07/2016	NA	4.1	43.94	yes
108	D2	Simple parallel tree row	Plane	15	-3.1	6.2	749	15/07/2016	NA	3.59	43.51	yes
109	D2	Simple parallel tree row	Plane	18	-3.5	7	1768	03/10/2016	NA	3.51	43.58	yes
110	D612	Double parallel tree row	Celtis	7	3.5	7.2	1946.5	25/08/2016	16/08/2017	3.03	43.37	yes
111	D613	Double parallel tree row	Plane	18	-2.9	5.8	1380.5	15/07/2016	NA	3.52	43.63	yes
112	D51	No vegetation	NA	NA	NA	6.1	1293.5	17/07/2016	05/07/2017	3.54	43.41	yes
113	D909	No vegetation	NA	NA	NA	7.1	1512	05/07/2017	NA	3.22	43.43	yes
114	D106	Simple parallel tree row	Plane	15	2	6.5	1100	17/07/2017	NA	4.06	43.64	yes
115	D5	Double parallel tree row	Olive	5	3	5.7	426.5	19/08/2017	NA	3.57	43.49	yes
116	D27E1	Forest	Oak	10	0	5	256.5	19/08/2017	NA	3.7	43.66	yes
117	D5	Double parallel tree row	Olive	3	1.6	6.9	1334	20/09/2017	NA	2.88	43.3	yes
121	D5E7	No vegetation	NA	NA	NA	6.3	1104.5	02/10/2017	NA	3.72	43.54	yes
122	D5	No vegetation	NA	NA	NA	7.08	1507	26/09/2017	NA	2.97	43.31	yes
123	D27E1	Forest edge	Oak	6	0.5	5	NA	02/10/2017	NA	3.69	43.68	no
